# Mycobacterial DnaQ is an Alternative Proofreader Ensuring DNA Replication Fidelity

**DOI:** 10.1101/2023.10.24.563508

**Authors:** Ming-Zhi Deng, Qingyun Liu, Shu-Jun Cui, Han Fu, Mingyu Gan, Yuan-Yuan Xu, Xia Cai, Wei Sha, Guo-Ping Zhao, Sarah M. Fortune, Liang-Dong Lyu

## Abstract

Remove of mis-incorporated nucleotides ensures replicative fidelity. Although the ε-exonuclease DnaQ is a well-established proofreader in the model organism *Escherichia coli*, proofreading in mycobacteria relies on the polymerase and histidinol phosphatase (PHP) domain of replicative polymerase despite the presence of an alternative DnaQ homolog. Here, we show that depletion of DnaQ in *Mycolicibacterium smegmatis* results in increased mutation rate, leading to AT-biased mutagenesis and elevated insertions/deletions in homopolymer tract. We demonstrated that mycobacterial DnaQ binds to the β-clamp and functions synergistically with the PHP domain to correct replication errors. Further, we found that the mycobacterial DnaQ sustains replicative fidelity upon chromosome topological stress. Intriguingly, we showed that a naturally evolved DnaQ variant prevalent in clinical *Mycobacterium tuberculosis* isolates enables hypermutability and is associated with extensive drug resistance. These results collectively establish that the alternative DnaQ functions in proofreading, and thus reveal that mycobacteria deploy two proofreaders to maintain replicative fidelity.
