## Supplemental dataset 1 for "Mycobacterial DnaQ is an Alternative Proofreader Ensuring DNA Replication Fidelity"

### Sheet: MA assay information
Strain	#Line	Coverage to the reference genome (>10x reads)	Average sequencing depth	No. of BPS	No. of Indel	No. of passage	Generation per passage
Wild type	WT-1	1	172	2	1	50	16.3
Wild type	WT-2	1	139	3	3	50	16.3
Wild type	WT-3	1	160	1	0	50	16.3
Wild type	WT-4	1	156	0	0	50	16.3
Wild type	WT-5	1	163	2	0	50	16.3
Wild type	WT-6	1	164	2	3	50	16.3
Wild type	WT-7	1	164	1	1	50	16.3
Wild type	WT-8	1	154	2	0	50	16.3
Wild type	WT-9	0.9858	141	3	0	50	16.3
Wild type	WT-10	1	161	3	1	50	16.3
Wild type	WT-11	1	159	2	1	50	16.3
Wild type	WT-12	1	172	2	0	50	16.3
ΔdnaQ	dnaQ-1	0.9999	148	4	1	50	16.3
ΔdnaQ	dnaQ-2	0.9999	185	8	0	50	16.3
ΔdnaQ	dnaQ-3	0.9999	170	4	2	50	16.3
ΔdnaQ	dnaQ-4	0.9999	149	2	0	50	16.3
ΔdnaQ	dnaQ-5	0.9999	168	5	3	50	16.3
ΔdnaQ	dnaQ-6	0.9999	155	13	1	50	16.3
ΔdnaQ	dnaQ-7	0.9999	160	2	2	50	16.3
ΔdnaQ	dnaQ-8	0.9999	147	2	0	50	16.3
ΔdnaQ	dnaQ-9	0.9999	161	7	2	50	16.3
ΔdnaQ	dnaQ-10	0.9999	166	3	5	50	16.3
ΔMs4259	4-1	0.9998	147	7	0	50	16.3
ΔMs4259	4-2	0.9999	167	2	1	50	16.3
ΔMs4259	4-3	0.9999	165	4	1	50	16.3
ΔMs4259	4-4	0.9999	160	1	0	50	16.3
ΔMs4259	4-5	0.9999	175	3	2	50	16.3
ΔMs4259	4-6	0.9999	188	4	0	50	16.3
ΔMs4259	4-7	0.9999	153	3	0	50	16.3
ΔMs4259	4-8	0.9999	177	2	2	50	16.3
ΔMs4259	4-9	0.9999	200	3	0	50	16.3
ΔMs4259	4-10	0.9999	178	3	1	50	16.3
ΔdnaQΔMs4259	D-1	0.9998	223	3	1	50	18.6
ΔdnaQΔMs4259	D-2	0.9998	269	4	1	50	18.6
ΔdnaQΔMs4259	D-3	0.9998	158	1	1	50	18.6
ΔdnaQΔMs4259	D-4	0.9998	269	1	0	50	18.6
ΔdnaQΔMs4259	D-5	0.9998	360	4	1	50	18.6
ΔdnaQΔMs4259	D-6	0.9998	303	6	1	50	18.6
ΔdnaQΔMs4259	D-7	0.9998	263	7	0	50	18.6
ΔdnaQΔMs4259	D-8	0.9998	257	7	1	50	18.6
ΔdnaQΔMs4259	D-9	0.9998	293	1	1	50	18.6
ΔdnaQΔMs4259	D-10	0.9998	291	4	3	50	18.6
ΔdnaQΔMs4259	D-11	0.9998	339	2	0	50	18.6
ΔdnaQΔMs4259	D-12	0.9998	282	4	1	50	18.6

### Sheet: BPSs
Strain	#Line	Genome ID	Genome position	Reference sequence	Altered sequence	Coverage_altered	Coverage_all	Precentage	Codon position	Gene_ID	SNP_Type	Codon_change	Gene function
Wild type	WT-1	NC_008596	2327758	G	A	115	115	1	220	MSMEG_2245	nonsyn	GCG->ACG	nuclear transport factor 2 family protein
Wild type	WT-1	NC_008596	5691454	G	C	161	161	1	1018	MSMEG_5605	nonsyn	GGC->CGC	cytochrome ubiquinol oxidase subunit I
Wild type	WT-2	NC_008596	2155074	T	C	130	130	1
Wild type	WT-2	NC_008596	6398803	C	A	135	136	0.992647	453	MSMEG_6333	syn	GCG->GCT	ATP-binding cassette domain-containing protein
Wild type	WT-2	NC_008596	6497015	A	G	23	27	0.851852
Wild type	WT-3	NC_008596	4764718	G	A	115	115	1
Wild type	WT-5	NC_008596	764300	A	C	149	150	0.993333	53	MSMEG_0681	nonsyn	GAC->GCC	cytochrome P450
Wild type	WT-5	NC_008596	4219902	T	G	114	115	0.991304	194	MSMEG_4140	nonsyn	GTC->GGC	PLP-dependent aminotransferase family protein
Wild type	WT-6	NC_008596	5122037	A	G	140	140	1	15	MSMEG_5026	nonsyn	ATA->ATG	HNH endonuclease
Wild type	WT-6	NC_008596	6497015	A	G	39	39	1
Wild type	WT-7	NC_008596	4725709	G	A	123	123	1	498	MSMEG_4638	syn	CGC->CGT	oxidoreductase
Wild type	WT-8	NC_008596	597193	T	G	184	184	1	458	MSMEG_0516	nonsyn	GTC->GGC	sugar ABC transporter permease
Wild type	WT-8	NC_008596	2927111	C	A	117	119	0.983193	167	MSMEG_2865	nonsyn	ACG->AAG	hypothetical protein
Wild type	WT-9	NC_008596	1672458	G	A	126	128	0.984375	895	MSMEG_1583	nonsyn	GTC->ATC	chaperonin GroEL
Wild type	WT-9	NC_008596	2857374	C	T	91	91	1	504	MSMEG_2792	syn	GAG->GAA	hypothetical protein
Wild type	WT-9	NC_008596	6211356	G	T	114	117	0.974359	1380	MSMEG_6143	syn	GCG->GCT	hypothetical protein
Wild type	WT-10	NC_008596	197635	T	A	158	160	0.9875	556	MSMEG_0172	nonsyn	AGC->TGC	membrane protein
Wild type	WT-10	NC_008596	1255677	T	A	134	134	1
Wild type	WT-10	NC_008596	1808480	G	T	123	123	1
Wild type	WT-11	NC_008596	4878094	G	A	150	150	1	236	MSMEG_4775	nonsyn	CGC->CAC	enoyl-CoA hydratase/isomerase family protein
Wild type	WT-11	NC_008596	4949591	G	A	127	127	1	1212	MSMEG_4854	syn	ACC->ACT	aminopeptidase P family protein
Wild type	WT-12	NC_008596	2437023	T	C	120	121	0.991736	115	MSMEG_2356	nonsyn	TCG->CCG	1-acyl-sn-glycerol-3-phosphate acyltransferase
Wild type	WT-12	NC_008596	4612183	G	A	128	129	0.992248	705	MSMEG_4524	syn	CGC->CGT	mycobactin biosynthesis salicylate synthase MbtI
ΔdnaQ	6-1	NC_008596	628907	T	A	93	93	1	365	MSMEG_0551	nonsyn	GAG->GTG	ABC transporter ATP-binding protein
ΔdnaQ	6-1	NC_008596	980484	G	A	84	84	1	481	MSMEG_0895	nonsyn	GTG->ATG	FadR family transcriptional regulator
ΔdnaQ	6-1	NC_008596	2053297	C	T	109	109	1	545	MSMEG_1971	nonsyn	GCG->GTG	methane monooxygenase
ΔdnaQ	6-1	NC_008596	5747823	C	A	129	129	1	570	MSMEG_5657	syn	GTG->GTT	LysR family transcriptional regulator
ΔdnaQ	6-2	NC_008596	428885	C	T	186	188	0.989362	234	MSMEG_0382	syn	CAC->CAT	RND family transporter
ΔdnaQ	6-2	NC_008596	1822448	C	T	33	35	0.942857
ΔdnaQ	6-2	NC_008596	3814292	G	A	137	137	1
ΔdnaQ	6-2	NC_008596	5348778	G	C	178	178	1	289	MSMEG_5255	nonsyn	CTC->GTC	hypothetical protein
ΔdnaQ	6-2	NC_008596	6235421	G	A	144	144	1	75	MSMEG_6163	syn	AAG->AAA	DUF5593 domain-containing protein
ΔdnaQ	6-2	NC_008596	6332798	C	T	143	143	1	20	MSMEG_6268	nonsyn	ACT->ATT	thiocyanate hydrolase subunit beta
ΔdnaQ	6-2	NC_008596	6598400	C	T	184	184	1	110	MSMEG_6539	nonsyn	GGC->GAC	DMT family transporter
ΔdnaQ	6-2	NC_008596	6736953	C	A	181	182	0.994505	335	MSMEG_6686	nonsyn	TCG->TAG	glutaryl-CoA dehydrogenase
ΔdnaQ	6-3	NC_008596	300725	C	T	175	175	1	1412	MSMEG_0266	nonsyn	CCG->CTG	arginine decarboxylase
ΔdnaQ	6-3	NC_008596	1924861	G	T	142	142	1	373		nonsyn	CAG->AAG	dehydrogenase
ΔdnaQ	6-3	NC_008596	2330353	C	T	128	128	1	451	MSMEG_2249	nonsyn	CTC->TTC	TIGR03857 family LLM class F420-dependent oxidoreductase
ΔdnaQ	6-3	NC_008596	6236631	C	T	92	92	1	144	MSMEG_6164	syn	GTG->GTA	flp pilus-assembly TadE/G-like family protein
ΔdnaQ	6-4	NC_008596	3289542	C	T	142	142	1	21	MSMEG_3211	syn	GTC->GTT	imidazole glycerol phosphate synthase subunit HisF
ΔdnaQ	6-4	NC_008596	6795264	A	G	116	116	1	699	MSMEG_6750	syn	AAT->AAC	hypothetical protein
ΔdnaQ	6-5	NC_008596	103992	C	T	199	199	1	252	MSMEG_0080	syn	GCG->GCA	hypothetical protein
ΔdnaQ	6-5	NC_008596	916578	G	A	150	150	1	615	MSMEG_0829	syn	TAC->TAT	exodeoxyribonuclease III
ΔdnaQ	6-5	NC_008596	2606512	A	G	128	129	0.992248	704	MSMEG_2520	nonsyn	TAC->TGC	elongation factor Ts
ΔdnaQ	6-5	NC_008596	4235139	C	A	126	126	1	6	MSMEG_4156	syn	ACC->ACA	tyrosine-type recombinase/integrase
ΔdnaQ	6-5	NC_008596	6497015	A	G	38	40	0.95
ΔdnaQ	6-6	NC_008596	435654	C	T	161	162	0.993827	667	MSMEG_0386	syn	CTG->TTG	SDR family NAD(P)-dependent oxidoreductase
ΔdnaQ	6-6	NC_008596	827843	C	T	129	129	1	184	MSMEG_0741	nonsyn	CTC->TTC	LLM class F420-dependent oxidoreductase
ΔdnaQ	6-6	NC_008596	1413063	C	T	132	132	1	689	MSMEG_1317	syn	TGA->TAA	GntR family transcriptional regulator
ΔdnaQ	6-6	NC_008596	2747418	T	G	105	105	1	65	MSMEG_2668	nonsyn	GTC->GGC	hypothetical protein
ΔdnaQ	6-6	NC_008596	2936936	C	A	141	141	1	351	MSMEG_2874	syn	GCG->GCT	hypothetical protein
ΔdnaQ	6-6	NC_008596	3463435	T	G	134	134	1	1168	MSMEG_3391	nonsyn	TCC->GCC	CoA transferase
ΔdnaQ	6-6	NC_008596	3480782	A	C	125	125	1	974	MSMEG_3407	nonsyn	GTC->GGC	epoxide hydrolase
ΔdnaQ	6-6	NC_008596	4189230	G	A	41	41	1	414	MSMEG_4109	syn	GGC->GGT	Re/Si-specific NAD(P)(+) transhydrogenase subunit alpha
ΔdnaQ	6-6	NC_008596	4328122	A	C	120	120	1	1141	MSMEG_4244	nonsyn	TAC->GAC	3-deoxy-7-phosphoheptulonate synthase class II
ΔdnaQ	6-6	NC_008596	4590474	C	T	124	124	1	4742	MSMEG_4511	nonsyn	GGC->GAC	non-ribosomal peptide synthetase
ΔdnaQ	6-6	NC_008596	4942995	T	C	109	109	1	727	MSMEG_4847	nonsyn	TGA->CGA	TetR/AcrR family transcriptional regulator
ΔdnaQ	6-6	NC_008596	5119730	C	T	152	152	1	836	MSMEG_5022	nonsyn	TCG->TTG	NAD(P)/FAD-dependent oxidoreductase
ΔdnaQ	6-6	NC_008596	6617943	A	G	117	117	1	794	MSMEG_6562	nonsyn	ATG->ACG	acyl-CoA dehydrogenase
ΔdnaQ	6-7	NC_008596	5393982	G	A	147	147	1	1411	MSMEG_5303	nonsyn	GTG->ATG	sodium/proline symporter PutP
ΔdnaQ	6-7	NC_008596	6730430	G	A	150	150	1	540	MSMEG_6677	syn	GTC->GTT	LysR family transcriptional regulator
ΔdnaQ	6-8	NC_008596	5821048	C	A	104	104	1	298	MSMEG_5738	nonsyn	CCG->ACG	UBP-type zinc finger domain-containing protein
ΔdnaQ	6-8	NC_008596	6850839	T	C	98	98	1	73	MSMEG_6803	nonsyn	ATC->GTC	ABC transporter permease
ΔdnaQ	6-9	NC_008596	2695788	C	T	99	102	0.970588	615	MSMEG_2615	syn	GCC->GCT	magnesium chelatase subunit D family protein
ΔdnaQ	6-9	NC_008596	3684760	C	T	115	115	1	765	MSMEG_3621	syn	ACC->ACT	NAD(P)/FAD-dependent oxidoreductase
ΔdnaQ	6-9	NC_008596	5469278	C	A	125	127	0.984252	766	MSMEG_5392	nonsyn	CTG->ATG	potassium-transporting ATPase subunit KdpA
ΔdnaQ	6-9	NC_008596	5685043	G	T	114	114	1	637	MSMEG_5596	nonsyn	GCG->TCG	SDR family oxidoreductase
ΔdnaQ	6-9	NC_008596	5791921	G	A	128	129	0.992248	789	MSMEG_5706	syn	CGG->CGA	DEAD/DEAH box helicase
ΔdnaQ	6-9	NC_008596	6028935	C	G	133	133	1	632	MSMEG_5965	nonsyn	GCC->GGC	hypothetical protein
ΔdnaQ	6-9	NC_008596	6451380	C	T	152	152	1	819	MSMEG_6389	syn	GAC->GAT	arabinosyltransferase domain-containing protein
ΔdnaQ	6-10	NC_008596	2745209	G	C	26	26	1	217	MSMEG_2663	nonsyn	CTG->GTG	HNH endonuclease
ΔdnaQ	6-10	NC_008596	2745254	T	C	49	49	1	172	MSMEG_2663	nonsyn	AGC->GGC	HNH endonuclease
ΔdnaQ	6-10	NC_008596	2812277	C	T	85	85	1	2086	MSMEG_2739	nonsyn	CCG->TCG	hypothetical protein
ΔMs4259	4-1	NC_008596	2728950	C	A	113	113	1	955	MSMEG_2647	syn	CGA->AGA	metallophosphoesterase
ΔMs4259	4-1	NC_008596	3682030	A	G	111	112	0.991071
ΔMs4259	4-1	NC_008596	3682033	A	G	111	112	0.991071
ΔMs4259	4-1	NC_008596	5679055	T	G	113	113	1	131	MSMEG_5590	nonsyn	GAG->GCG	glutamate--cysteine ligase
ΔMs4259	4-1	NC_008596	5921076	C	A	86	86	1	31	MSMEG_5854	nonsyn	CCC->ACC	TetR/AcrR family transcriptional regulator
ΔMs4259	4-1	NC_008596	5921077	C	T	86	86	1	32	MSMEG_5854	nonsyn	CCC->CTC	TetR/AcrR family transcriptional regulator
ΔMs4259	4-1	NC_008596	6912779	C	G	145	147	0.986395
ΔMs4259	4-2	NC_008596	2904175	T	G	125	126	0.992063	743	MSMEG_2842	nonsyn	CAG->CCG	NtaA/DmoA family FMN-dependent monooxygenase
ΔMs4259	4-2	NC_008596	3732378	C	T	130	130	1	143	MSMEG_3666	nonsyn	GGC->GAC	sterol desaturase family protein
ΔMs4259	4-3	NC_008596	3610934	G	A	144	144	1	743	MSMEG_3551	nonsyn	CGG->CAG	cytochrome P450
ΔMs4259	4-3	NC_008596	4591096	C	A	138	139	0.992806	4120	MSMEG_4511	nonsyn	GAG->TAG	non-ribosomal peptide synthetase
ΔMs4259	4-3	NC_008596	6497011	A	C	24	28	0.857143
ΔMs4259	4-3	NC_008596	6497015	A	G	24	25	0.96
ΔMs4259	4-4	NC_008596	3992024	G	T	128	130	0.984615
ΔMs4259	4-5	NC_008596	299000	G	T	154	155	0.993548	843	MSMEG_0264	nonsyn	GAG->GAT	MFS transporter
ΔMs4259	4-5	NC_008596	1854275	C	A	124	125	0.992	273	MSMEG_1762	syn	ACG->ACT	aldehyde dehydrogenase family protein
ΔMs4259	4-5	NC_008596	5160462	C	T	150	150	1	487	MSMEG_5059	nonsyn	GAG->AAG	carbohydrate ABC transporter permease
ΔMs4259	4-6	NC_008596	834228	G	A	195	195	1	2109	MSMEG_0746	nonsyn	ATG->ATA	carbon-monoxide dehydrogenase large subunit
ΔMs4259	4-6	NC_008596	5094487	C	A	144	146	0.986301	825	MSMEG_4999	nonsyn	GAC->GAA	ABC transporter family substrate-binding protein
ΔMs4259	4-6	NC_008596	5130386	C	T	149	149	1	285	MSMEG_5035	syn	GGC->GGT	DUF3237 domain-containing protein
ΔMs4259	4-6	NC_008596	6301189	T	C	168	168	1	448	MSMEG_6237	nonsyn	TGC->CGC	class I SAM-dependent methyltransferase
ΔMs4259	4-7	NC_008596	2228255	A	G	109	110	0.990909	509	MSMEG_2153	nonsyn	CTC->CCC	helix-turn-helix transcriptional regulator
ΔMs4259	4-7	NC_008596	4422567	G	A	93	94	0.989362	892	MSMEG_4334	nonsyn	GTG->ATG	FAD-binding oxidoreductase
ΔMs4259	4-7	NC_008596	4645729	A	T	119	119	1
ΔMs4259	4-8	NC_008596	5382253	C	A	152	152	1
ΔMs4259	4-8	NC_008596	5577799	C	T	138	138	1	530	MSMEG_5494	nonsyn	ACC->ATC	acyl-CoA/acyl-ACP dehydrogenase
ΔMs4259	4-9	NC_008596	193532	T	C	175	175	1
ΔMs4259	4-9	NC_008596	766708	C	T	156	156	1	2077	MSMEG_0684	nonsyn	GTC->ATC	xanthine dehydrogenase family protein molybdopterin-binding subunit
ΔMs4259	4-9	NC_008596	3929671	T	C	124	124	1
ΔMs4259	4-10	NC_008596	3766941	A	C	97	98	0.989796	440	MSMEG_3703	nonsyn	ATC->AGC	hypothetical protein
ΔMs4259	4-10	NC_008596	5208239	A	C	26	26	1	967	MSMEG_5106	nonsyn	TCC->GCC	HNH endonuclease
ΔMs4259	4-10	NC_008596	6740613	T	C	166	166	1	1264	MSMEG_6688	nonsyn	ATC->GTC	PucR family transcriptional regulator
ΔdnaQΔMs4259	D-1	NC_008596	5942370	C	T	202	202	1	972	MSMEG_5880	syn	GCC->GCT	xanthine dehydrogenase family protein molybdopterin-binding subunit
ΔdnaQΔMs4259	D-1	NC_008596	6074542	C	T	199	199	1	127	MSMEG_6010	nonsyn	CAC->TAC	hypothetical protein
ΔdnaQΔMs4259	D-1	NC_008596	6128325	G	T	151	151	1	285	MSMEG_6060	syn	GTG->GTT	permease
ΔdnaQΔMs4259	D-2	NC_008596	1220179	C	T	205	205	1	661	MSMEG_1156	nonsyn	CGC->TGC	dihydrodipicolinate synthase family protein
ΔdnaQΔMs4259	D-2	NC_008596	4054831	T	C	107	107	1
ΔdnaQΔMs4259	D-2	NC_008596	6136541	A	C	180	182	0.989011	340	MSMEG_6072	nonsyn	ACC->CCC	arsenic transporter
ΔdnaQΔMs4259	D-2	NC_008596	6780518	G	A	244	244	1	734	MSMEG_6734	nonsyn	GCC->GTC	NtaA/DmoA family FMN-dependent monooxygenase
ΔdnaQΔMs4259	D-3	NC_008596	757152	G	A	138	138	1	704	MSMEG_0674	nonsyn	GCC->GTC	L,D-transpeptidase
ΔdnaQΔMs4259	D-4	NC_008596	3547120	C	T	161	161	1
ΔdnaQΔMs4259	D-5	NC_008596	1839283	C	T	237	239	0.991632	517	MSMEG_1746	nonsyn	CGG->TGG	FAD-dependent oxidoreductase
ΔdnaQΔMs4259	D-5	NC_008596	4444405	G	A	269	269	1	444	MSMEG_4356	nonsyn	ATG->ATA	ABC transporter permease
ΔdnaQΔMs4259	D-5	NC_008596	4900301	A	C	234	234	1
ΔdnaQΔMs4259	D-5	NC_008596	6143960	C	A	305	310	0.983871	108	MSMEG_6080	nonsyn	GAC->GAA	DNA integrity scanning protein DisA
ΔdnaQΔMs4259	D-6	NC_008596	458485	C	A	250	250	1	298	MSMEG_0402	syn	CGG->AGG	non-ribosomal peptide synthetase
ΔdnaQΔMs4259	D-6	NC_008596	4026886	G	A	192	192	1	189	MSMEG_3956	syn	TCC->TCT	alkylhydroperoxidase
ΔdnaQΔMs4259	D-6	NC_008596	4351228	A	G	210	210	1	1007	MSMEG_4268	nonsyn	GTG->GCG	cytochrome c oxidase subunit II
ΔdnaQΔMs4259	D-6	NC_008596	5429970	A	G	208	208	1
ΔdnaQΔMs4259	D-6	NC_008596	6317770	C	T	129	137	0.941606	248	MSMEG_6252	nonsyn	GGC->GAC	hypothetical protein
ΔdnaQΔMs4259	D-6	NC_008596	6478344	C	T	213	213	1	937	MSMEG_6406	nonsyn	CAG->TAG	N-acetylmuramoyl-L-alanine amidase
ΔdnaQΔMs4259	D-7	NC_008596	828849	G	A	165	165	1	678	MSMEG_0742	syn	CTC->CTT	LysR family transcriptional regulator
ΔdnaQΔMs4259	D-7	NC_008596	4254020	G	A	163	163	1
ΔdnaQΔMs4259	D-7	NC_008596	4332188	G	A	105	105	1	636	MSMEG_4248	syn	TAC->TAT	1-acyl-sn-glycerol-3-phosphate acyltransferase
ΔdnaQΔMs4259	D-7	NC_008596	5113361	G	A	193	193	1	223	MSMEG_5015	nonsyn	CAC->TAC	hypothetical protein
ΔdnaQΔMs4259	D-7	NC_008596	5605635	C	T	147	147	1	755	MSMEG_5517	nonsyn	GGG->GAG	hypothetical protein
ΔdnaQΔMs4259	D-7	NC_008596	5650192	G	T	146	146	1	226	MSMEG_5562	nonsyn	GTG->TTG	ribonuclease HI
ΔdnaQΔMs4259	D-7	NC_008596	6109073	A	C	147	147	1	617	MSMEG_6041	nonsyn	CTG->CGG	acyl-CoA dehydrogenase family protein
ΔdnaQΔMs4259	D-8	NC_008596	2158592	C	T	182	182	1	262	MSMEG_2080	nonsyn	GCG->ACG	acyl-CoA dehydrogenase family protein
ΔdnaQΔMs4259	D-8	NC_008596	2306000	G	T	168	168	1	684	MSMEG_2227	syn	GGG->GGT	crotonase/enoyl-CoA hydratase family protein
ΔdnaQΔMs4259	D-8	NC_008596	4341756	G	T	14	15	0.933333	454	MSMEG_4259	nonsyn	GCG->TCG	DEDD exonuclease domain-containing protein
ΔdnaQΔMs4259	D-8	NC_008596	4341757	C	A	14	15	0.933333	455	MSMEG_4259	nonsyn	GCG->GAG	DEDD exonuclease domain-containing protein
ΔdnaQΔMs4259	D-8	NC_008596	4341759	C	A	12	13	0.923077	457	MSMEG_4259	nonsyn	CGC->AGC	DEDD exonuclease domain-containing protein
ΔdnaQΔMs4259	D-8	NC_008596	4341760	G	A	10	11	0.909091	458	MSMEG_4259	nonsyn	CGC->CAC	DEDD exonuclease domain-containing protein
ΔdnaQΔMs4259	D-8	NC_008596	4789661	G	T	79	81	0.975309
ΔdnaQΔMs4259	D-9	NC_008596	903997	C	T	217	217	1	499	MSMEG_0818	syn	CTG->TTG	MFS transporter
ΔdnaQΔMs4259	D-10	NC_008596	180895	G	C	275	275	1	1179	MSMEG_0157	nonsyn	CAG->CAC	oxalyl-CoA decarboxylase
ΔdnaQΔMs4259	D-10	NC_008596	230019	A	G	90	93	0.967742
ΔdnaQΔMs4259	D-10	NC_008596	4740865	G	A	204	204	1	623	MSMEG_4653	nonsyn	CGC->CAC	TIM barrel protein
ΔdnaQΔMs4259	D-10	NC_008596	6098705	C	T	261	261	1
ΔdnaQΔMs4259	D-11	NC_008596	85184	T	C	309	309	1
ΔdnaQΔMs4259	D-11	NC_008596	5088282	G	A	186	188	0.989362	33	MSMEG_4992	syn	GCG->GCA	hypothetical protein
ΔdnaQΔMs4259	D-12	NC_008596	1323365	G	A	172	172	1	507	MSMEG_1247	syn	GAG->GAA	hypothetical protein
ΔdnaQΔMs4259	D-12	NC_008596	1778200	G	C	207	207	1	674	MSMEG_1684	nonsyn	ACC->AGC	hypothetical protein
ΔdnaQΔMs4259	D-12	NC_008596	6486213	C	T	237	237	1	502	MSMEG_6414	syn	CTG->TTG	septum formation family protein
ΔdnaQΔMs4259	D-12	NC_008596	6773250	T	C	238	238	1	14	MSMEG_6725	nonsyn	CAG->CGG	ATP-binding cassette domain-containing protein

### Sheet: Indels
Strain	#Line	Genome ID	Genome position	Reference sequence	Altered sequence	Coverage_altered	Coverage_all	Precentage	Gene_loci	Gene_ID	Gene function
Wild type	WT-1	NC_008596	886311	A	AG	132	138	0.956522
Wild type	WT-2	NC_008596	5097744	GCA	G	83	83	1	1107	MSMEG_5001	acyl-CoA dehydrogenase
Wild type	WT-2	NC_008596	6015056	ACGG	A	116	116	1	179	MSMEG_5954	cell shape-determining protein
Wild type	WT-2	NC_008596	6497019	C	CGGG	17	20	0.85
Wild type	WT-6	NC_008596	6497020	GAT	G	34	34	1
Wild type	WT-6	NC_008596	6497035	C	CGCG	12	12	1
Wild type	WT-6	NC_008596	6497036	A	ATGCCCC	15	15	1
Wild type	WT-7	NC_008596	1280797	G	GC	108	115	0.93913
Wild type	WT-10	NC_008596	1003778	G	GC	132	133	0.992481	610	MSMEG_0919	iron-regulated heparin-binding hemagglutinin HbhA
Wild type	WT-11	NC_008596	531271	A	AC	146	146	1	866	MSMEG_0456	DNA gyrase subunit A
ΔdnaQ	6-1	NC_008596	5795546	G	GC	101	101	1
ΔdnaQ	6-2	NC_008596	886311	A	AG	108	118	0.915254
ΔdnaQ	6-2	NC_008596	1650147	A	AG	101	103	0.980583	266	MSMEG_1562	hypothetical protein
ΔdnaQ	6-5	NC_008596	3094098	C	CG	104	104	1	302	MSMEG_3021	replication-associated recombination protein A
ΔdnaQ	6-5	NC_008596	5834302	CTCCGCGTT	C	141	141	1
ΔdnaQ	6-5	NC_008596	6497020	GAT	G	33	35	0.942857
ΔdnaQ	6-6	NC_008596	5765134	C	CT	94	97	0.969072	309	MSMEG_5673	TetR family transcriptional regulator
ΔdnaQ	6-7	NC_008596	1146733	A	AG	114	114	1
ΔdnaQ	6-7	NC_008596	3438338	AC	A	125	125	1	631	MSMEG_3365	GlxA family transcriptional regulator
ΔdnaQ	6-9	NC_008596	1280797	GC	G	163	163	1
ΔdnaQ	6-9	NC_008596	1416608	C	CG	122	124	0.983871	573	MSMEG_1320	MFS transporter
ΔdnaQ	6-10	NC_008596	2745177	G	GAC	16	16	1	249	MSMEG_2663	HNH endonuclease
ΔdnaQ	6-10	NC_008596	2745178	CTG	C	15	15	1	248	MSMEG_2663	HNH endonuclease
ΔdnaQ	6-10	NC_008596	2745248	GTT	G	46	46	1	178	MSMEG_2663	HNH endonuclease
ΔdnaQ	6-10	NC_008596	2745252	G	GCA	46	46	1	174	MSMEG_2663	HNH endonuclease
ΔdnaQ	6-10	NC_008596	5795546	G	GC	114	115	0.991304
ΔMs4259	4-2	NC_008596	1615257	AGGCCGACGAAAG	A	32	32	1	410	MSMEG_1525	50S ribosomal protein L17
ΔMs4259	4-3	NC_008596	6497019	C	CGGG	23	23	1
ΔMs4259	4-5	NC_008596	3173118	A	AC	131	131	1
ΔMs4259	4-5	NC_008596	6350132	CGGCGGCGCGGCAGGAGTG	C	71	73	0.972603	1329	MSMEG_6285	DNA polymerase III subunits gamma/tau
ΔMs4259	4-8	NC_008596	425257	GC	G	97	99	0.979798
ΔMs4259	4-8	NC_008596	1280797	G	GC	119	130	0.915385
ΔMs4259	4-10	NC_008596	1821119	T	TG	55	56	0.982143
ΔdnaQΔMs4259	D-1	NC_008596	3580019	G	GC	89	95	0.936842
ΔdnaQΔMs4259	D-2	NC_008596	344010	C	CG	244	244	1	550	MSMEG_0312	bifunctional 4-hydroxy-2-oxoglutarate aldolase/2-dehydro-3-deoxy-phosphogluconate aldolase
ΔdnaQΔMs4259	D-3	NC_008596	1280797	GC	G	111	112	0.991071
ΔdnaQΔMs4259	D-5	NC_008596	2620303	GACCGGGGGTGT	G	182	184	0.98913	566	MSMEG_2534	alpha/beta hydrolase
ΔdnaQΔMs4259	D-6	NC_008596	6317768	T	TG	129	137	0.941606	250	MSMEG_6252	hypothetical protein
ΔdnaQΔMs4259	D-8	NC_008596	1280797	GC	G	195	201	0.970149
ΔdnaQΔMs4259	D-9	NC_008596	886311	A	AG	168	172	0.976744
ΔdnaQΔMs4259	D-10	NC_008596	669589	TC	T	243	243	1	1406	MSMEG_0591	rhamnulokinase
ΔdnaQΔMs4259	D-10	NC_008596	3111340	CG	C	123	123	1
ΔdnaQΔMs4259	D-10	NC_008596	5959369	G	GC	279	279	1	117	MSMEG_5898	MCE family protein
ΔdnaQΔMs4259	D-12	NC_008596	1338490	G	GC	190	190	1	647	MSMEG_1254	DEAD/DEAH box helicase
