## Supplemental dataset 2 for "Mycobacterial DnaQ is an Alternative Proofreader Ensuring DNA Replication Fidelity"

### Sheet: ∆dnaQ vs WT 
Locus tag	Length	Function	Log2 Fold change	q value(BH adjust)	Regulon of DNA damage response
MSMEG_0079	747	hypothetical protein	0.688398	2.86799e-07
MSMEG_0116	798	ABC transporter ATP-binding protein	0.615908	0.000186895
MSMEG_0119	111	hypothetical protein	1.05231	3.99187e-08
MSMEG_0417	750	succinate dehydrogenase/fumarate reductase iron-sulfur subunit	0.610463	9.48245e-05
MSMEG_0418	1908	fumarate reductase/succinate dehydrogenase flavoprotein subunit	0.697812	0.000928677
MSMEG_0420	297	hypothetical protein	1.24294	5.87838e-05
MSMEG_0546	828	class I SAM-dependent methyltransferase	0.628929	1.98755e-10
MSMEG_0575	417	transport acessory protein MmpS	0.877123	2.80068e-06	uk
MSMEG_0576	2892	MMPL family transporter	0.664332	1.00747e-15	uk
MSMEG_0850	843	hypothetical protein	1.29941	3.25636e-08	paf
MSMEG_0851	1287	ArsB/NhaD family transporter	0.840718	0.000353299
MSMEG_0931	288	hypothetical protein	0.755494	3.50248e-12
MSMEG_1066	312	DUF3349 domain-containing protein	0.623859	3.31231e-05
MSMEG_1114	825	SDR family oxidoreductase	0.7156	2.28397e-06	uk
MSMEG_1142	858	ABC transporter permease	1.51544	0.000586971
MSMEG_1225	1293	DUF2786 domain-containing protein	1.04642	1.04951e-41	paf
MSMEG_1235	1497	SulP family inorganic anion transporter	1.13906	0.000306227
MSMEG_1236	648	DUF4352 domain-containing protein	1.51631	7.71474e-27	paf
MSMEG_1237	231	hypothetical protein	1.20901	2.36787e-06	paf
MSMEG_1240	1587	ATP-binding protein	0.806841	7.20085e-05
MSMEG_1246	1437	DNA phosphorothioation-associated putative methyltransferase	0.594112	1.64097e-50
MSMEG_1264	576	Ltp family lipoprotein	0.978139	1.85467e-16	paf
MSMEG_1281	3372	AAA family ATPase	0.60327	2.44578e-29	paf
MSMEG_1282	1170	DUF3322 and DUF2220 domain-containing protein	0.757173	2.94239e-09	paf
MSMEG_1283	255	type II toxin-antitoxin system VapB family antitoxin	0.678085	0.000147271
MSMEG_1292	834	FAD binding domain-containing protein	0.665843	4.68689e-06
MSMEG_1303	834	helix-turn-helix domain-containing protein	0.754369	2.9331e-05	uk
MSMEG_1312	597	DUF2510 domain-containing protein	1.48637	8.67584e-06	paf
MSMEG_1327	3252	exodeoxyribonuclease V subunit beta	0.698522	1.08722e-31	paf
MSMEG_1328	3258	exodeoxyribonuclease V subunit gamma	0.749291	1.01991e-31	paf
MSMEG_1371	1002	class I mannose-6-phosphate isomerase	1.34551	0.000494796
MSMEG_1419	711	phytanoyl-CoA dioxygenase family protein	0.603006	0.000411552
MSMEG_1622	1578	DNA polymerase Y family protein	0.600083	0.000305752	paf/recA regulon
MSMEG_1656	822	exodeoxyribonuclease III	0.64486	6.56531e-17	paf
MSMEG_1714	696	L-ribulose-5-phosphate 4-epimerase	0.624771	5.8057e-05
MSMEG_1749	882	LLM class F420-dependent oxidoreductase	0.680579	0.000772773	uk
MSMEG_1765	531	restriction endonuclease	0.635017	0.000164872	paf
MSMEG_1839	1233	alkane 1-monooxygenase	0.862646	0.00011518
MSMEG_1941	3138	ATP-dependent DNA helicase AdnA	1.28943	1.75856e-124	paf
MSMEG_1943	3288	ATP-dependent DNA helicase AdnB	1.11883	1.32651e-130	paf
MSMEG_1953	312	transcriptional regulator WhiB7	0.631265	0.000236678
MSMEG_1971	1629	methane monooxygenase	2.98597	4.07337e-48
MSMEG_1972	1047	2Fe-2S iron-sulfur cluster binding domain-containing protein	2.15286	8.14517e-05
MSMEG_1974	345	MmoB/DmpM family protein	2.21998	3.49874e-05
MSMEG_1975	1044	amidohydrolase	1.17042	2.1325e-08
MSMEG_1976	744	iron-sulfur cluster assembly protein	0.869846	1.46944e-06
MSMEG_1977	1026	NAD(P)-dependent alcohol dehydrogenase	0.716865	7.95222e-11
MSMEG_1978	1650	chaperonin GroEL	0.784329	1.33393e-16
MSMEG_1979	336	antibiotic biosynthesis monooxygenase	0.680525	5.42137e-05
MSMEG_2050	1566	NADH-quinone oxidoreductase subunit NuoN	1.22567	2.68724e-06
MSMEG_2052	1890	NADH-quinone oxidoreductase subunit L	1.1367	1.88686e-05
MSMEG_2277	1533	ATP-dependent DNA ligase	0.83131	2.86414e-19	paf
MSMEG_2635	894	ABC transporter permease	2.08248	0.000186803
MSMEG_2679	1197	winged helix-turn-helix domain-containing protein	0.633404	2.5336e-25	paf
MSMEG_2680	1407	APC family permease	0.969134	1.46707e-13
MSMEG_2742	423	LysM peptidoglycan-binding domain-containing protein	0.711938	2.10283e-06	paf/recA regulon
MSMEG_2791	426	PPOX class F420-dependent oxidoreductase	0.634059	0.000263446	uk
MSMEG_3090	1002	ABC transporter permease	1.22395	0.000111516
MSMEG_3404	1239	HNH endonuclease	0.888785	1.31406e-21	paf
MSMEG_3452	579	TetR family transcriptional regulator	0.606514	0.000179437
MSMEG_3577	450	DUF1810 domain-containing protein	0.594769	0.000357947
MSMEG_3680	306	hypothetical protein	0.921248	1.85168e-42	uk
MSMEG_3804	255	hypothetical protein	0.808244	3.75677e-06
MSMEG_3816	2160	excinuclease ABC subunit B	0.754584	6.75232e-76	paf
MSMEG_3910	507	DinB family protein	0.775945	1.36388e-10	paf
MSMEG_3931	1104	4Fe-4S dicluster domain-containing protein	-1.23945	9.17037e-19
MSMEG_3932	438	Hsp20/alpha crystallin family protein	-0.732896	1.37669e-09
MSMEG_3941	1644	GAF domain-containing sensor histidine kinase	-0.752295	8.12627e-15
MSMEG_3942	1497	AAA family ATPase	-0.615746	2.87815e-29
MSMEG_3944	654	response regulator transcription factor	-0.90464	5.27309e-13
MSMEG_3945	891	universal stress protein	-0.714611	4.44097e-09
MSMEG_3948	1413	wax ester/triacylglycerol synthase family O-acyltransferase	-0.807864	4.41664e-11
MSMEG_4207	393	universal stress protein	1.65092	2.12456e-11
MSMEG_4208	1542	tripartite tricarboxylate transporter permease	1.9195	1.32382e-35
MSMEG_4209	537	tripartite tricarboxylate transporter TctB family protein	1.38028	2.04092e-07
MSMEG_4210	984	tripartite tricarboxylate transporter substrate binding protein	1.22522	1.51526e-19
MSMEG_4325	918	ACP S-malonyltransferase	0.684986	2.35229e-47
MSMEG_4351	759	SDR family oxidoreductase	0.648219	3.24272e-08	uk
MSMEG_4500	249	hypothetical protein	0.968498	2.40707e-40
MSMEG_4831	618	TetR/AcrR family transcriptional regulator	0.863358	2.30425e-05
MSMEG_4961	276	hypothetical protein	0.727549	5.9965e-08
MSMEG_4962	1227	FAD-dependent oxidoreductase	0.607649	5.38922e-05
MSMEG_4964	804	TetR/AcrR family transcriptional regulator	0.624128	0.000446949
MSMEG_5002	2634	AAA family ATPase	0.705337	9.88706e-59	paf
MSMEG_5004	1155	exonuclease SbcCD subunit D	0.603994	5.9887e-35	paf
MSMEG_5022	1842	NAD(P)/FAD-dependent oxidoreductase	0.888162	1.04892e-10
MSMEG_5082	630	DNA-3-methyladenine glycosylase	0.651515	1.82769e-17	paf
MSMEG_5157	297	hypothetical protein	1.20931	1.52974e-09	paf
MSMEG_5184	1092	CoA transferase	0.699794	0.000716915
MSMEG_5214	495	sigma-70 family RNA polymerase sigma factor	0.836212	0.000701662
MSMEG_5216	408	VOC family protein	0.830577	6.14704e-20	paf
MSMEG_5241	1716	GAF domain-containing protein	-0.70713	3.18325e-100
MSMEG_5244	636	two-component system response regulator DevR	-0.756178	3.14159e-159
MSMEG_5245	843	universal stress protein	-0.616418	9.32478e-144
MSMEG_5583	1896	HNH endonuclease	0.59503	0.000581867	paf/recA regulon
MSMEG_5643	837	hypothetical protein	0.940097	4.4094e-06	paf
MSMEG_5680	456	VOC family protein	0.980661	2.25227e-41	paf
MSMEG_5917	849	hypothetical protein	1.42513	4.36898e-09	paf
MSMEG_5929	900	polyphosphate polymerase domain-containing protein	0.855326	6.76236e-05
MSMEG_6006	747	hypothetical protein	0.852101	2.87962e-08	paf
MSMEG_6025	1287	HNH endonuclease	0.679843	1.08007e-06	paf/recA regulon
MSMEG_6192	162	DUF4177 domain-containing protein	0.658298	3.52622e-06
MSMEG_6247	966	L-histidine N(alpha)-methyltransferase	0.768935	4.06112e-15	paf
MSMEG_6249	1287	ergothioneine biosynthesis protein EgtB	0.605413	3.12699e-26	paf
MSMEG_6250	1272	ergothioneine biosynthesis glutamate--cysteine ligase EgtA	0.602336	2.31244e-31	paf
MSMEG_6273	387	SHOCT domain-containing protein	1.46308	2.37327e-21
MSMEG_6422	546	ferritin	0.661354	7.86299e-19
MSMEG_6446	1062	hypothetical protein	0.70808	0.000539257
MSMEG_6633	309	malonate decarboxylase acyl carrier protein	1.34551	0.000494796
MSMEG_6781	1473	hypothetical protein	1.06406	4.53431e-19	paf
MSMEG_6783	993	membrane protein	1.20717	3.29542e-100	paf
MSMEG_6803	1020	ABC transporter permease	0.674133	0.000133516
MSMEG_6804	999	substrate-binding domain-containing protein	0.650923	2.73617e-05
MSMEG_6859	753	SDR family oxidoreductase	0.905811	8.81283e-08	uk

### Sheet: ∆Ms4259 vs WT
Locus tag	Length	Function	Log2 Fold change	q value (BH adjust)	Regulon of DNA damage response
MSMEG_0051	294	WhiB family transcriptional regulator	0.616328	0.000140258
MSMEG_0116	798	ABC transporter ATP-binding protein	0.597731	0.000301624
MSMEG_0119	111	hypothetical protein	1.13651	9.14265e-10
MSMEG_0575	417	transport acessory protein MmpS	0.882592	1.89766e-06	uk
MSMEG_0880	1626	chaperonin GroEL	-0.636375	0
MSMEG_1076	276	hypothetical protein	0.599313	0
MSMEG_1080	2388	N,N-dimethylformamidase large subunit	0.813201	0.000159113
MSMEG_1207	1179	glycosyltransferase	-0.812298	0.000152532
MSMEG_1364	528	50S ribosomal protein L10	-0.626039	0
MSMEG_1436	654	50S ribosomal protein L3	-0.622852	2.21729e-185
MSMEG_1446	522	NUDIX domain-containing protein	-0.594621	5.42953e-11
MSMEG_1447	402	MerR family transcriptional regulator	-0.593855	6.73669e-06
MSMEG_1470	540	50S ribosomal protein L6	-0.588148	3.88937e-134
MSMEG_1540	1383	DEAD/DEAH box helicase	-0.644675	7.32242e-64
MSMEG_1631	855	helix-turn-helix domain-containing protein	0.59703	0.00014248
MSMEG_1770	243	CsbD family protein	0.640416	0
MSMEG_1971	1629	methane monooxygenase	1.15729	0.000258619
MSMEG_1999	144	hypothetical protein	0.641262	2.69782e-161
MSMEG_2027	423	nitroreductase family deazaflavin-dependent oxidoreductase	0.661672	1.2274e-30	uk
MSMEG_2504	528	3-isopropylmalate dehydratase small subunit	-0.937995	0.000159971
MSMEG_2849	402	helix-turn-helix transcriptional regulator	0.697759	0.000115223
MSMEG_2905	375	helix-turn-helix transcriptional regulator	1.27373	0.000872513
MSMEG_3029	444	prepilin peptidase	0.6186	0.000424848
MSMEG_3109	816	carbohydrate ABC transporter permease	0.860704	0.000883656
MSMEG_3204	369	nitroreductase family deazaflavin-dependent oxidoreductase	0.698453	0.000291464
MSMEG_3244	954	hypothetical protein	0.610445	3.57565e-15
MSMEG_3439	156	hypothetical protein	0.884738	7.72922e-228
MSMEG_3530	606	Pr6Pr family membrane protein	0.614381	4.80285e-06
MSMEG_3714	651	hypothetical protein	-0.588136	0.000779982
MSMEG_3804	255	hypothetical protein	0.684632	0.000183256
MSMEG_3834	582	TetR/AcrR family transcriptional regulator	0.588514	3.94024e-05
MSMEG_3929	759	oxidoreductase	-1.89096	3.01461e-08
MSMEG_3930	846	FAD/NAD(P)-binding protein	-2.20528	8.98875e-18
MSMEG_3931	1104	4Fe-4S dicluster domain-containing protein	-2.32802	1.24616e-45
MSMEG_3932	438	Hsp20/alpha crystallin family protein	-2.00973	1.1199e-45
MSMEG_3934	2310	phosphoenolpyruvate synthase	-1.43473	3.98324e-41
MSMEG_3935	777	HPF/RaiA family ribosome-associated protein	-1.90113	2.38267e-157
MSMEG_3936	900	universal stress protein	-1.37716	4.2988e-08
MSMEG_3939	792	universal stress protein	-0.984065	0.000151047
MSMEG_3940	882	universal stress protein	-2.199	1.62468e-30
MSMEG_3941	1644	GAF domain-containing sensor histidine kinase	-1.43042	2.01258e-42
MSMEG_3942	1497	AAA family ATPase	-2.48609	1.90277e-251
MSMEG_3943	990	NAD(P)H nitroreductase	-1.39006	3.0712e-18
MSMEG_3944	654	response regulator transcription factor	-1.88242	4.93521e-40
MSMEG_3945	891	universal stress protein	-1.46949	3.6679e-29
MSMEG_3946	591	hypothetical protein	-1.84814	3.34468e-37
MSMEG_3947	999	1-phosphofructokinase family hexose kinase	-0.958186	1.36992e-08
MSMEG_3948	1413	wax ester/triacylglycerol synthase family O-acyltransferase	-2.25452	7.91394e-52
MSMEG_3949	252	hypothetical protein	-1.56903	3.0583e-09
MSMEG_3950	885	universal stress protein	-1.95895	0
MSMEG_3951	942	hypothetical protein	-1.42043	1.15187e-59
MSMEG_3952	957	nitroreductase family protein	-1.75554	0
MSMEG_3954	2685	glycoside hydrolase family 65 protein	-1.51013	8.92848e-18
MSMEG_3955	1005	nitroreductase family protein	-1.88341	2.64792e-45
MSMEG_4207	393	universal stress protein	1.2027	1.58432e-05
MSMEG_4208	1542	tripartite tricarboxylate transporter permease	1.59725	1.91786e-22
MSMEG_4209	537	tripartite tricarboxylate transporter TctB family protein	1.29017	1.91992e-06
MSMEG_4210	984	tripartite tricarboxylate transporter substrate binding protein	0.9164	3.95835e-10
MSMEG_4259	1878	DEDD exonuclease domain-containing protein	1.59362	5.26569e-175	paf regulon
MSMEG_4327	1251	beta-ketoacyl-ACP synthase	-0.612454	1.5567e-229
MSMEG_4329	1425	acyl-CoA carboxylase subunit beta	-0.60964	2.93486e-122
MSMEG_4500	249	hypothetical protein	0.78173	4.59609e-25
MSMEG_4640	462	transglycosylase family protein	0.645986	5.38047e-05
MSMEG_4964	804	TetR/AcrR family transcriptional regulator	0.604509	0.000696067
MSMEG_4982	1128	hypothetical protein	1.01594	0.000801102
MSMEG_5016	207	heavy-metal-associated domain-containing protein	0.659792	6.15305e-17
MSMEG_5022	1842	NAD(P)/FAD-dependent oxidoreductase	0.585059	0.000147075
MSMEG_5135	264	hypothetical protein	-1.08726	3.14074e-39
MSMEG_5136	453	pyridoxamine 5'-phosphate oxidase family protein	-1.61656	1.09677e-183
MSMEG_5241	1716	GAF domain-containing protein	-1.26051	1.36355e-265
MSMEG_5242	1407	wax ester/triacylglycerol synthase family O-acyltransferase	-1.59485	7.19144e-261
MSMEG_5243	444	pyridoxamine 5'-phosphate oxidase family protein	-1.54034	9.86908e-174
MSMEG_5244	636	two-component system response regulator DevR	-1.54364	0
MSMEG_5245	843	universal stress protein	-1.99371	0
MSMEG_5246	990	NAD(P)H nitroreductase	-1.58211	0
MSMEG_5344	231	hypothetical protein	0.716741	0.000312975
MSMEG_5543	342	hypothetical protein	0.598586	7.52383e-269
MSMEG_5635	189	antitoxin	0.589002	9.1253e-11
MSMEG_5732	915	LLM class F420-dependent oxidoreductase	-1.28079	2.32799e-114
MSMEG_5733	879	universal stress protein	-1.56263	0
MSMEG_6422	546	ferritin	0.750502	3.06287e-25
MSMEG_6490	1344	MFS transporter	-0.950324	2.93508e-12
MSMEG_6491	1500	aldehyde dehydrogenase family protein	-0.628528	5.06383e-11
MSMEG_6764	582	TetR/AcrR family transcriptional regulator	0.622317	4.52954e-06
MSMEG_6765	843	ABC transporter permease	0.832965	2.64647e-29
MSMEG_6766	837	ABC transporter ATP-binding protein	0.736907	5.80343e-31
MSMEG_6811	1224	DUF2236 domain-containing protein	0.698861	3.13203e-05
